# When the pathogen becomes the prey: transcriptomic responses of *Botrytis cinerea* to the oomycete mycoparasite *Pythium periplocum*

**DOI:** 10.64898/2026.11.24.768921

**Authors:** Florian Rocher, Natalia Ramirez, Ramesh R. Vetukuri, Laura J. Grenville-Briggs

## Abstract

*Botrytis cinerea* is a plant necrotrophic fungal pathogen with a broad host range that causes significant yield losses worldwide. In addition to the harmful effects of fungicides on the environment and human health, *B. cinerea* also develops resistance mechanisms towards them. The use of antagonistic micro-organisms, such as the mycoparasite *Pythium periplocum,* represents important alternative approaches that require further investigation to improve their efficiency. While *B. cinerea* infection mechanisms on plants have been thoroughly characterized, the mechanisms involved when interacting with other microorganisms especially biocontrol agents have been overlooked and must be addressed to improve plant protection strategies. In this context, the molecular components underlying the responses of *B. cinerea* facing the oomycete mycoparasite *Pythium periplocum*, have been characterized in vitro using an RNA-seq approach. In response to mycoparasitism, *B. cinerea* exhibited extensive gene expression changes. Using a biologically oriented gene mining approach, we depicted a detailed map of the processes involved in *B. cinerea* defence strategy to mycoparasitism covering sensing, signal transduction, gene regulation, detoxification and secreted defence compounds. Subsequent identification of genes within the Pathogen-Host Interactions database allowed us to provide a list of candidates for further validation studies. Taken together, our results shed light on a poorly understood part of *Botrytis cinerea* biology and represent a valuable resource to understand its responses in adverse environments.
