## Supplemental Table 2 for "When the pathogen becomes the prey: transcriptomic responses of *Botrytis cinerea* to the oomycete mycoparasite *Pythium periplocum*"

### Sheet: S2A-GPCRs
	Supplementary Table 2A. List of PFAMs used to annotate GPCRs.
	Pfam	Description
	PF01534	Frizzled/Smoothened family membrane region
	PF02101	G-protein coupled receptor 143
	PF05462	cyclic AMP receptor
	PF06814	GOST, seven transmembrane domain
	PF12430	Abscisic acid G-protein coupled receptor
	PF11710	G protein-coupled glucose receptor regulating Gpa2
	PF15854	G-protein coupled receptor ligand 15
	PF11970	G protein-coupled glucose receptor regulating Gpa2 C-term
	PF10413	Amino terminal of the G-protein receptor rhodopsin
	PF05296	Taste receptor protein (TAS2R)
	PF00001	7 transmembrane receptor (rhodopsin family)
	PF00003	7 transmembrane sweet-taste receptor of 3 GCPR
	PF00002	7 transmembrane receptor (Secretin family)
	PF08395	7tm Chemosensory receptor
	PF10292	Serpentine type 7TM GPCR receptor class ab chemoreceptor
	PF12369	Gonadotropin hormone receptor transmembrane region
	PF04789	Protein of unknown function (DUF621)
	PF19188	Adhesion GPCR B N-terminal region
	PF18619	GPCR-Autoproteolysis-INducing (GAIN) subdomain A
	PF10192	Rhodopsin-like GPCR transmembrane domain
	PF03383	Caenorhabditis serpentine receptor-like protein, class xa
	PF02076	Pheromone A receptor
	PF02118	Srg family chemoreceptor
	PF03125	Sre G protein-coupled chemoreceptor
	PF03402	Vomeronasal organ pheromone receptor family, V1R
	PF02354	Latrophilin Cytoplasmic C-terminal region
	PF10321	Serpentine type 7TM GPCR chemoreceptor Srt
	PF10316	Serpentine type 7TM GPCR chemoreceptor Srbc
	PF10318	Serpentine type 7TM GPCR chemoreceptor Srh
	PF10323	Serpentine type 7TM GPCR chemoreceptor Srv
	PF10320	Serpentine type 7TM GPCR chemoreceptor Srsx
	PF10322	Serpentine type 7TM GPCR chemoreceptor Sru
	PF10327	Serpentine type 7TM GPCR chemoreceptor Sri
	PF10328	Serpentine type 7TM GPCR chemoreceptor Srx
	PF10317	Serpentine type 7TM GPCR chemoreceptor Srd
	PF02175	Serpentine type 7TM GPCR chemoreceptor Srb
	PF02117	Serpentine type 7TM GPCR chemoreceptor Sra
	PF06652	Methuselah N-terminus
	PF10325	Serpentine type 7TM GPCR chemoreceptor Srz
	PF10324	Serpentine type 7TM GPCR chemoreceptor Srw
	PF10319	Serpentine type 7TM GPCR chemoreceptor Srj
	PF13853	Olfactory receptor
	PF10326	Serpentine type 7TM GPCR chemoreceptor Str
	PF16489	GPCR-Autoproteolysis INducing (GAIN) domain
	PF01825	GPCR proteolysis site, GPS, motif
	PF02116	Fungal pheromone mating factor STE2 GPCR
	PF07562	Nine Cysteines Domain of family 3 GPCR
	PF21870	GP180, GOLD domain
	PF10192	GPR180/TMEM145, transmembrane domain
	PF06454	THH1/TOM1/TOM3 domain
	PF19285	Neuromedin-U receptor 2, C-terminal
	PF21904	CAND6/7, N-terminal domain
	PF22257	GPR128, N-terminal domain
	PF22259	GPR128, GAIN subdomain A
	PF22261	GPR128 GAIN subdomain B
	PF01036	Bac_rhodopsin
	PF07695	7TMR-DISM_7TM
	PF07698	7TM-7TMR_HD
	PF18761	Heliorhodopsin
	PF20684	Fung_rhodopsin

### Sheet: S2B-NLRs
	Supplementary Table 2B. List of PFAMs used to annotate NLRs.
	Pfam	Description	Category
	PF00931	NB-ARC	NOD
	PF00004	AAA	NOD
	PF05729	NACHT	NOD
	PF14479	HeLo Prion-inhibition and propagation	Effector_Signaling_Nter
	PF17100	NACHT_N N-terminal domain of NWD NACHT-NTPase	Effector_Signaling_Nter
	PF17107	SesA N-terminal domain on NACHT_NTPase and P-loop NTPases	Effector_Signaling_Nter
	PF17111	Helo_like_N Fungal N-terminal domain of STAND proteins	Effector_Signaling_Nter
	PF17109	Goodbye fungal STAND N-terminal Goodbye domain	Effector_Signaling_Nter
	PF13676	TIR_2 Toll-like receptors	Effector_Signaling_Nter
	PF12770	CHAT peptidase_CD	Effector_Signaling_Nter
	PF12697	Abhydrolase_6	Effector_Signaling_Nter
	PF07819	PGAP1 Abhydrolase	Effector_Signaling_Nter
	PF22215	MLKL_N Mixed lineage kinase domain-like N-terminal domain Basidiomycota	Effector_Signaling_Nter
	PF20147	Crinkler mycorrhizal species	Effector_Signaling_Nter
	PF21872	Sterile Alpha Motif SAM	Effector_Signaling_Nter
	PF18017	Sterile Alpha Motif SAM	Effector_Signaling_Nter
	PF18016	Sterile Alpha Motif SAM	Effector_Signaling_Nter
	PF07647	Sterile Alpha Motif SAM	Effector_Signaling_Nter
	PF00536	Sterile Alpha Motif SAM	Effector_Signaling_Nter
	PF09235	Ste50p, sterile alpha motif	Effector_Signaling_Nter
	PF07714	PK_Tyr_Ser-Thr Pkinase	Effector_Signaling_Nter
	PF06985	HET Heterokaryon incompatibility protein	Effector_Signaling_Nter
	PF05057	DUF676 Abhydrolase	Effector_Signaling_Nter
	PF04607	RelA_SpoT	Effector_Signaling_Nter
	PF01734	Patatin-like phospholipase	Effector_Signaling_Nter
	PF08357	SEFIR domain TIR	Effector_Signaling_Nter
	PF01582	TIR Toll/interleukin-1 receptor	Effector_Signaling_Nter
	PF01048	PNP_UDP_1 Nucleoside Phosphorylase	Effector_Signaling_Nter
	PF06516	Purine nucleoside permease (NUP)	Effector_Signaling_Nter
	PF00168	C2 Ca2+-dependent membrane-targeting module	Effector_Signaling_Nter
	PF00082	Subtilase	Effector_Signaling_Nter
	PF00069	Pkinase	Effector_Signaling_Nter
	PF18052	Coiled-coil Rx N-terminal domain Plant N-term NLR	Effector_Signaling_Nter
	PF00531	Death domain DD Animal N-term NLR	Effector_Signaling_Nter
	PF02758	PYD Pyrin Animal N-term NLR	Effector_Signaling_Nter
	PF01335	DED Death Effector Domain Animal N-term NLR	Effector_Signaling_Nter
	PF00619	CARD Caspase recruitment domain Animal N-term NLR	Effector_Signaling_Nter
	PF00653	BIR Inhibitor of Apoptosis domain Animal N-term NLR	Effector_Signaling_Nter
	PF20425	alpha solenoid structure	Effector_Signaling_Nter
	PF13637	Ankyrin repeats (many copies)	C-Terminal
	PF12796	Ankyrin repeats (3 copies)	C-Terminal
	PF13857	Ankyrin repeats (many copies)	C-Terminal
	PF00023	Ankyrin repeat	C-Terminal
	PF13606	Ankyrin repeat	C-Terminal
	PF07676	WD domain, G-beta repeat	C-Terminal
	PF00400	WD domain, G-beta repeat	C-Terminal
	PF15911	WD domain, G-beta repeat	C-Terminal
	PF19056	WD domain, G-beta repeat	C-Terminal
	PF17005	WD domain, G-beta repeat	C-Terminal
	PF16300	WD domain, G-beta repeat	C-Terminal
	PF13174	TPR Tetratricopeptide repeat	C-Terminal
	PF13176	TPR Tetratricopeptide repeat	C-Terminal
	PF13181	TPR Tetratricopeptide repeat	C-Terminal
	PF13371	TPR Tetratricopeptide repeat	C-Terminal
	PF13374	TPR Tetratricopeptide repeat	C-Terminal
	PF13424	TPR Tetratricopeptide repeat	C-Terminal
	PF13428	TPR Tetratricopeptide repeat	C-Terminal
	PF13429	TPR Tetratricopeptide repeat	C-Terminal
	PF13431	TPR Tetratricopeptide repeat	C-Terminal
	PF13432	TPR Tetratricopeptide repeat	C-Terminal
	PF13512	TPR Tetratricopeptide repeat	C-Terminal
	PF14559	TPR Tetratricopeptide repeat	C-Terminal
	PF14561	TPR Tetratricopeptide repeat	C-Terminal
	PF18833	TPR Tetratricopeptide repeat	C-Terminal
	PF01463	LRR Leucine Rich Repeat	C-Terminal
	PF00560	LRR Leucine Rich Repeat	C-Terminal
	PF07723	LRR Leucine Rich Repeat	C-Terminal
	PF07725	LRR Leucine Rich Repeat	C-Terminal
	PF12799	LRR Leucine Rich Repeat	C-Terminal
	PF13306	LRR Leucine Rich Repeat	C-Terminal
	PF13516	LRR Leucine Rich Repeat	C-Terminal
	PF13855	LRR Leucine Rich Repeat	C-Terminal
	PF14580	LRR Leucine Rich Repeat	C-Terminal
	PF18805	LRR Leucine Rich Repeat	C-Terminal
	PF18831	LRR Leucine Rich Repeat	C-Terminal
	PF18837	LRR Leucine Rich Repeat	C-Terminal
	PF02985	HEAT repeat TPR	C-Terminal
	PF13646	HEAT repeat TPR	C-Terminal

### Sheet: S2C-RLKs_RLPs
	Supplementary Table 2C. List of PFAMs used to annotate RLKs and RLPs.
	Pfam	Description	Category
	PF00560	LRR Leucine Rich Repeat	N-ter
	PF07723	LRR Leucine Rich Repeat	N-ter
	PF07725	LRR Leucine Rich Repeat	N-ter
	PF12799	LRR Leucine Rich Repeat	N-ter
	PF13306	LRR Leucine Rich Repeat	N-ter
	PF13516	LRR Leucine Rich Repeat	N-ter
	PF13855	LRR Leucine Rich Repeat	N-ter
	PF14580	LRR Leucine Rich Repeat	N-ter
	PF18805	LRR Leucine Rich Repeat	N-ter
	PF18831	LRR Leucine Rich Repeat	N-ter
	PF18837	LRR Leucine Rich Repeat	N-ter
	PF08263	Leucine rich repeat N-terminal domain	N-ter
	PF00139	Lectin_legB	N-ter
	PF18647	Fungal_lectin_2	N-ter
	PF03388	Lectin_leg-like	N-ter
	PF00337	Gal-bind_lectin	N-ter
	PF13385	Laminin_G_3	N-ter
	PF18483	Bact_lectin	N-ter
	PF00722	Glyco_hydro_16	N-ter
	PF00262	Calreticulin	N-ter
	PF00622	SPRY	N-ter
	PF08787	Alginate_lyase2	N-ter
	PF06955	XET_C	N-ter
	PF08244	Glyco_hydro_32C	N-ter
	PF00059	Lectin_C	N-ter
	PF01453	D-mannose binding lectin B_lectin	N-ter
	PF01476	LysM domain	N-ter
	PF00314	Thaumatin family	N-ter
	PF00020	TNFR_c6 TNFR/NGFR cysteine-rich region	N-ter
	PF01657	Salt stress response/antifungal	N-ter
	PF00024	PAN domain	N-ter
	PF08276	PAN domain	N-ter
	PF08277	PAN domain	N-ter
	PF14295	PAN domain	N-ter
	PF00954	S-locus glycoprotein domain	N-ter
	PF13947	GUB_WAK_bind Wall-associated receptor kinase galacturonan-binding	N-ter
	PF14380	Wall-associated receptor kinase C-terminal	N-ter
	PF08488	WAK Wall-associated kinase	N-ter
	PF11721	Malectin domain	N-ter
	PF12819	Malectin-like domain	N-ter
	PF00008	EGF-like domain	N-ter
	PF00053	Laminin_EGF	N-ter
	PF04863	EGF_alliinase	N-ter
	PF07645	EGF_CA	N-ter
	PF07974	EGF_2	N-ter
	PF09064	Tme5_EGF_like	N-ter
	PF12947	EGF_3	N-ter
	PF04554	Extensin-like region	N-ter
	PF02095	Extensin-like protein repeat	N-ter
